# Human Proteome Project Mass Spectrometry Data Interpretation Guidelines 3.0

**DOI:** 10.1101/733576

**Authors:** Eric W. Deutsch, Lydie Lane, Christopher M. Overall, Nuno Bandeira, Mark S. Baker, Charles Pineau, Robert L. Moritz, Fernando Corrales, Sandra Orchard, Jennifer E. Van Eyk, Young-Ki Paik, Susan T. Weintraub, Yves Vandenbrouck, Gilbert S. Omenn

## Abstract

The Human Proteome Organization’s (HUPO) Human Proteome Project (HPP) developed Mass Spectrometry (MS) Data Interpretation Guidelines that have been applied since 2016. These guidelines have helped ensure that the emerging draft of the complete human proteome is highly accurate and with low numbers of false-positive protein identifications. Here, we describe an update to these guidelines based on consensus-reaching discussions with the wider HPP community over the past year. The revised 3.0 guidelines address several major and minor identified gaps. We have added guidelines for emerging data independent acquisition (DIA) MS workflows and for use of the new Universal Spectrum Identifier (USI) system being developed by the HUPO Proteomics Standards Initiative (PSI). In addition, we discuss updates to the standard HPP pipeline for collecting MS evidence for all proteins in the HPP, including refinements to minimum evidence. We present a new plan for incorporating MassIVE-KB into the HPP pipeline for the next (HPP 2020) cycle in order to obtain more comprehensive coverage of public MS data sets. The main checklist has been reorganized under headings and subitems and related guidelines have been grouped. In sum, Version 2.1 of the HPP MS Data Interpretation Guidelines has served well and this timely update to version 3.0 will aid the HPP as it approaches its goal of collecting and curating MS evidence of translation and expression for all predicted ∼20,000 human proteins encoded by the human genome.
