## Supplemental Table 1 for "Human Proteome Project Mass Spectrometry Data Interpretation Guidelines 3.0"

### Sheet: Sheet1
Supplemental Table 1. neXtProt protein entries with only 0 or 1 uniquely mapping peptides of length 9 AA or greater using any of 5 proteases.
Gene Symbol	Identifier	Chromosome	PE Level	N PeptideAtlas PSMs	Predicted 9AA+ proteotypic peptides	Length	Description
PHGR1	C9JFL3	15	1	9	0	82	Proline, histidine and glycine-rich protein 1
LCE2B	O14633	1	1	10	0	110	Late cornified envelope protein 2B
IGHD1-1	P0DOY5	14	4	0	0	5	Immunoglobulin heavy diversity 1-1
SPRR2E	P22531	1	2	11	1	72	Small proline-rich protein 2E
KRTAP10-7	P60409	21	1	14	1	375	Keratin-associated protein 10-7
MT1H	P80294	16	1	40	1	61	Metallothionein-1H
ATXN8	Q156A1	13	1	6	0	80	Ataxin-8
KRTAP21-1	Q3LI58	21	2	0	1	79	Keratin-associated protein 21-1
LCE1C	Q5T751	1	1	3	0	118	Late cornified envelope protein 1C
LCE1B	Q5T7P3	1	1	3	1	118	Late cornified envelope protein 1B
LCE2C	Q5TA81	1	1	10	1	110	Late cornified envelope protein 2C
KRTAP8-1	Q8IUC2	21	1	0	0	63	Keratin-associated protein 8-1
VCX	Q9H320	X	2	5	0	206	Variable charge X-linked protein 1
VCX3B	Q9H321	X	2	6	1	246	Variable charge X-linked protein 3B
VCX3A	Q9NNX9	X	2	5	0	186	Variable charge X-linked protein 3
